# Restricted amino acid diversity alters enzymatic phosphoryl-transfer catalysis

**DOI:** 10.64898/2026.02.16.706253

**Authors:** Sota Yagi, Subrata Dasgupta, Shusuke Tagami, Satoshi Akanuma

## Abstract

How amino acid composition shapes enzymatic function remains a central question in molecular evolution. Early proteins were likely composed of a limited set of amino acids, yet the catalytic properties of proteins under such compositional constraints are still poorly understood. Here we show that restricting amino acid repertoires can replace native enzymatic activity with an alternative phosphoryl-transfer reaction that disproportionates ADP into ATP and AMP. Using a reconstructed ancestral nucleoside diphosphate kinase (NDK) variant composed of a restricted amino acid set, we demonstrate this reaction, which is not observed in extant NDKs but is chemically analogous to that catalyzed by adenylate kinase. Although modest in catalytic rate, X-ray crystallography, molecular dynamics, and mutational analyses reveal a distinct active-site organization in which aspartate and arginine residues cooperatively coordinate Mg^2+^ and support phosphoryl transfer through a noncanonical mechanism. Lysine can substitute for arginine under these constraints while retaining activity. Together, these findings show that restricting amino acid diversity can remodel active sites and promote alternative phosphoryl-transfer reactions, illustrating how limitations in amino acid availability could influence catalytic functions in early enzyme evolution.

**Significant Statement:** The first enzymes arose on early Earth, where only a limited set of amino acids was likely available. Whether such limitations reduce catalytic efficiency or reshape enzyme function is still unclear. We reconstructed a model of an ancestral enzyme using a simplified amino acid set approximating those available on early Earth and found that restricting amino acid diversity replaced its original catalytic activity with an alternative function that produces ATP from two ADP molecules. Structural and mutational analyses indicate that this shift involves a reorganization of the active site. These results provide experimental evidence that limiting amino acid diversity can reshape catalytic function and may have influenced the emergence of catalytic activities during enzyme evolution.
