## Supplementary material for "Restricted amino acid diversity alters enzymatic phosphoryl-transfer catalysis": DataS2

### Sheet: Sheet1
5 mM ADP + 5 mM GTP
	Arc1		Arc1-16		Arc1-12KR
Time(min)	ATP produced (µmol/µmol)	Standard error	ATP produced (µmol/µmol)	Standard error	ATP produced (µmol/µmol)	Standard error
2	96550.4	4759.08	4.49668	0.708435	49.9132	0.181079
4	163020	8336.68	8.36172	1.09528	83.7259	1.18139
6	254092	5060.23	10.5434	0.71954	135.932	3.68096
8	276227	10180.4	14.2589	0.0974992	173.689	3.88241
10	338242	6574.79	18.9955	1.20495	229.003	2.59398
5 mM ADP
	Arc1		Arc1-13FKR		Arc1-13KMR		Arc1-12KR		Arc1-11K
Time(min)	ATP produced (µmol/µmol)	Standard error	ATP produced (µmol/µmol)	Standard error	ATP produced (µmol/µmol)	Standard error	ATP produced (µmol/µmol)	Standard error	ATP produced (µmol/µmol)	Standard error
2	2.73641	0.86733	1.49956	0.453012	10.6671	12.132	335.518	3.96671	39.3377	0.677776
4	4.15421	2.02298	0.802099	0.860992	6.40018	0.970772	545.635	7.59242	118.903	2.46173
6	5.25511	2.91562	-3.24183	0.495588	-0.630903	1.08923	645.991	10.4628	187.379	5.69825
8	5.65529	4.34436	6.19744	0.988303	4.8454	1.28384	825.424	14.9614	272.877	4.72631
10	10.0238	4.93939	7.42358	1.11703	10.4386	1.62045	984.062	17.5798	346.096	4.8865
5 mM ADP
Arc1-12KR mutants
	D115A		D118D		D115A/D118A		R85M		R102M		R85M/R102M
Time(min)	ATP produced (µmol/µmol)	Standard error	ATP produced (µmol/µmol)	Standard error	ATP produced (µmol/µmol)	Standard error	ATP produced (µmol/µmol)	Standard error	ATP produced (µmol/µmol)	Standard error	ATP produced (µmol/µmol)	Standard error
3	128.887	6.68037	120.154	10.5394	13.1198	0.318228	34.0994	0.463319	95.6359	2.17906	4.72247	0.264514
6	322.33	11.8992	395.613	17.2045	27.3344	0.371799	58.943	1.09765	252.143	3.58397	12.2619	0.539314
9	463.455	13.9149	536.969	17.6938	39.5502	0.219727	97.1547	2.00236	350.984	3.24508	24.523	0.803126
12	590.737	16.4641	667.877	19.5566	57.4476	0.719702	117.922	4.3401	461.627	3.39433	31.3903	0.551338
15	701.843	19.913	780.877	22.9788	68.8838	0.681774	162.533	2.83296	556.203	4.38383	44.4297	0.977311
