## Supplementary material for "Restricted amino acid diversity alters enzymatic phosphoryl-transfer catalysis": DataS3

### Sheet: Sheet1
		2	3	4	5	6	7	8	9	10	11	12	13	14	15	16	17	18	19	20	21	22	23	24	25	26	27	28	29	30	31	32	33	34	35	36	37	38	39	40
Arc1		E	R	T	F	V	M	I	K	P	D	G	V	Q	R	G	L	I	G	E	I	I	S	R	F	E	R	K	G	L	K	I	V	A	M	K	M	M	R	I
A		4	0	2	0	22	28	1	0	0	0	150	0	60	4	3	8	9	2	36	2	0	76	3	1	1	26	77	0	1	6	0	28	206	55	2	1	6	2	11	A
C		0	0	1	0	1	0	0	0	0	0	4	0	0	1	2	0	2	0	0	0	1	1	0	0	0	1	0	0	2	0	0	4	0	1	0	1	5	3	3	C
D		7	0	0	0	0	0	0	0	0	292	0	0	2	0	2	1	0	0	21	0	0	11	2	0	0	29	1	1	0	4	0	2	5	0	2	0	0	0	1	D
E		241	4	2	0	0	0	0	0	0	2	0	1	24	0	1	0	1	1	145	4	0	8	4	0	281	28	12	0	0	6	0	3	4	2	20	2	5	1	3	E
F		0	0	0	142	2	0	0	0	0	0	0	8	0	0	0	3	0	0	0	0	2	0	0	182	0	0	0	0	81	0	5	0	0	1	0	24	11	2	6	F
G		0	0	0	0	0	0	0	0	1	2	141	0	7	3	143	0	0	289	3	0	0	15	0	1	0	5	3	300	0	0	0	0	71	8	0	0	3	0	0	G
H		0	5	0	0	0	0	0	0	0	1	0	0	4	2	9	21	0	0	3	0	0	5	2	0	1	2	0	0	0	4	0	1	1	0	1	0	1	54	1	H
I		0	1	1	2	62	127	188	0	0	0	1	9	1	0	0	15	140	0	0	237	142	1	5	71	9	1	0	0	7	1	148	38	1	16	0	6	46	2	38	I
K		1	27	0	0	0	0	0	309	0	0	0	0	45	63	8	2	0	0	47	2	0	28	12	0	0	60	129	1	0	147	0	15	6	2	244	14	13	29	2	K
L		0	4	0	144	25	54	34	0	0	0	1	5	1	0	0	214	3	1	0	0	61	0	1	34	4	8	1	0	180	1	97	7	0	98	0	82	54	16	118	L
M		0	2	0	1	1	94	1	0	0	0	0	4	0	0	0	1	4	1	0	0	2	0	9	1	0	0	0	0	0	1	9	0	0	69	1	123	62	8	35	M
N		0	0	0	0	0	0	0	0	0	12	0	0	2	10	104	1	0	0	9	0	21	10	1	0	0	24	21	3	1	5	0	0	1	0	0	0	3	5	1	N
P		2	0	0	0	0	0	0	0	308	0	0	0	0	0	2	0	0	2	6	0	0	0	0	0	0	0	0	0	0	0	3	0	0	0	0	0	0	0	28	P
Q		43	34	0	0	0	0	0	0	0	0	0	0	98	0	8	0	4	0	19	1	0	14	1	1	10	31	4	1	0	19	0	1	4	24	2	7	5	68	4	Q
R		3	221	0	0	0	0	0	0	0	0	0	0	50	223	20	0	2	0	12	1	0	15	249	1	0	63	51	3	0	70	0	14	5	1	35	29	15	46	0	R
S		0	0	16	0	101	0	0	0	0	0	2	0	9	2	2	0	7	9	2	0	1	101	1	0	0	17	7	0	0	7	0	3	4	22	1	0	2	13	0	S
T		1	1	287	0	3	0	0	0	0	0	2	27	1	0	1	1	40	3	4	0	11	23	1	0	0	12	3	0	0	26	0	3	0	3	1	7	16	25	9	T
V		0	0	0	0	92	4	84	0	0	0	7	252	5	0	0	33	91	0	1	62	38	1	12	6	1	2	0	0	1	7	47	190	0	7	0	12	43	19	44	V
W		0	0	0	0	0	0	0	0	0	0	0	0	0	0	0	0	0	1	0	0	0	0	0	0	0	0	0	0	1	0	0	0	0	0	0	0	0	16	4	W
Y		0	2	0	20	0	2	1	0	0	0	1	3	0	1	0	3	2	0	1	0	30	0	5	11	2	0	0	0	35	5	0	0	0	0	0	1	0	0	1	Y
-		7	8	0	0	0	0	0	0	0	0	0	0	0	0	4	6	4	0	0	0	0	0	1	0	0	0	0	0	0	0	0	0	1	0	0	0	19	0	0	-
	41	42	43	44	45	46	47	48	49	50	51	52	53	54	55	56	57	58	59	60	61	62	63	64	65	66	67	68	69	70	71	72	73	74	75	76	77	78	79	80
Arc1	S	R	E	M	A	E	K	H	Y	A	E	H	R	E	K	P	F	F	S	A	L	V	D	Y	I	T	S	G	P	V	V	A	M	V	L	E	G	K	N	A
A	17	7	56	1	254	13	27	0	0	164	4	0	22	23	0	3	0	0	23	17	0	1	24	0	0	8	7	21	3	0	2	149	17	16	5	10	6	7	0	204	A
C	0	0	0	0	2	0	2	0	0	2	0	0	2	0	0	0	0	0	0	1	0	12	1	0	0	8	0	0	0	9	6	14	1	5	0	0	0	0	2	6	C
D	42	17	33	14	0	4	6	0	0	7	30	0	3	43	0	6	0	0	35	70	0	0	61	1	0	0	0	1	0	0	0	0	0	0	0	0	0	36	72	0	D
E	7	38	160	36	0	184	44	0	0	43	164	0	24	117	1	6	0	0	40	73	0	7	86	0	0	0	4	6	1	0	0	0	0	1	0	256	0	135	13	0	E
F	0	0	0	7	2	0	0	132	0	2	0	0	0	1	0	4	304	231	0	0	0	0	0	208	5	0	0	0	1	0	28	0	2	0	5	0	0	1	0	0	F
G	4	1	6	0	0	17	71	0	0	32	0	0	0	94	0	7	0	0	71	53	0	0	13	1	0	3	9	264	0	0	0	1	4	0	0	3	284	1	38	2	G
H	0	0	0	10	0	4	2	163	0	3	1	267	0	0	0	2	0	0	2	1	0	0	0	0	0	1	0	0	0	0	0	0	0	0	0	0	1	5	1	0	H
I	1	0	1	7	1	0	3	0	0	7	10	0	5	0	0	0	0	0	0	0	4	50	0	0	108	30	0	0	0	57	14	16	12	38	17	0	0	0	0	6	I
K	3	73	10	10	0	26	65	0	0	9	0	1	123	3	160	2	0	0	19	4	0	7	31	0	0	2	6	0	0	0	0	1	0	0	0	6	11	43	5	0	K
L	1	6	0	89	35	0	2	10	0	1	0	41	3	1	1	0	0	0	1	0	300	14	0	0	10	9	0	0	0	21	22	14	22	1	163	0	0	9	0	0	L
M	1	5	0	9	1	2	0	0	0	0	1	0	1	1	1	3	0	0	0	1	3	2	0	0	174	10	1	0	1	4	31	1	158	0	0	0	0	0	1	1	M
N	3	2	2	0	0	2	9	1	0	0	0	0	3	4	0	0	0	0	36	7	0	0	18	2	0	3	0	0	0	0	0	0	0	0	0	0	0	10	133	0	N
P	18	13	2	0	0	0	0	0	0	0	2	0	0	0	0	254	0	0	51	26	0	0	0	0	0	0	0	0	299	0	0	10	0	0	0	0	0	20	0	0	P
Q	0	26	8	85	0	21	33	1	0	7	3	0	13	4	3	1	0	0	12	1	0	0	6	1	0	2	4	0	0	0	0	0	73	0	0	19	0	11	3	0	Q
R	1	94	9	7	0	20	20	0	0	3	0	0	57	1	143	0	0	0	3	8	0	2	6	0	0	2	5	0	3	0	1	1	0	5	0	1	6	23	14	0	R
S	112	6	12	1	2	11	4	0	0	17	2	0	30	15	0	19	0	0	11	46	0	1	48	1	0	45	271	14	0	10	0	6	8	0	0	7	1	2	5	0	S
T	97	13	4	21	2	3	19	0	0	3	0	0	1	2	0	0	0	0	2	1	1	15	15	0	1	177	2	3	1	6	2	0	4	0	0	4	0	2	1	1	T
V	2	8	4	12	9	1	2	0	0	5	92	0	19	0	0	2	0	0	3	0	1	198	0	0	11	9	0	0	0	202	202	96	7	243	42	1	0	3	0	89	V
W	0	0	0	0	1	0	0	0	0	0	0	0	0	0	0	0	0	0	0	0	0	0	0	1	0	0	0	0	0	0	0	0	0	0	77	0	0	0	0	0	W
Y	0	0	2	0	0	1	0	2	309	4	0	0	3	0	0	0	5	78	0	0	0	0	0	94	0	0	0	0	0	0	1	0	1	0	0	2	0	1	3	0	Y
-	0	0	0	0	0	0	0	0	0	0	0	0	0	0	0	0	0	0	0	0	0	0	0	0	0	0	0	0	0	0	0	0	0	0	0	0	0	0	18	0	-
	81	82	83	84	85	86	87	88	89	90	91	92	93	94	95	96	97	98	99	100	101	102	103	104	105	106	107	108	109	110	111	112	113	114	115	116	117	118	119	120
Arc1	V	E	V	V	R	K	M	V	G	A	T	N	P	K	E	A	A	P	G	T	I	R	G	D	F	G	L	D	V	G	K	N	V	I	H	A	S	D	S	P
A	2	105	33	26	0	23	3	29	0	211	0	0	8	88	21	260	143	36	0	0	0	0	72	2	0	187	3	2	2	6	49	0	74	7	0	64	3	3	52	19	A
C	0	0	0	2	0	0	0	3	0	0	0	2	0	2	0	0	0	3	0	1	0	0	0	0	2	14	3	0	0	0	2	0	6	16	0	1	0	0	4	1	C
D	0	6	9	0	0	28	0	0	0	6	0	95	0	6	41	0	18	2	5	0	0	0	0	233	0	0	22	79	5	49	8	0	0	0	0	0	0	304	1	4	D
E	0	36	8	0	0	85	0	0	0	13	0	0	0	30	96	0	58	40	1	0	0	0	0	18	0	0	43	34	0	35	67	0	0	0	0	0	0	0	0	27	E
F	0	0	0	22	0	0	0	0	0	0	0	1	1	3	0	0	0	0	0	0	0	0	1	0	196	0	0	2	3	0	5	0	0	0	0	0	0	0	0	2	F
G	0	5	15	35	0	2	0	0	309	6	1	4	10	1	4	0	1	0	293	0	0	0	175	0	0	89	2	5	4	139	0	0	1	0	0	241	0	0	19	0	G
H	0	2	4	10	0	4	0	1	0	1	0	3	0	2	1	0	3	0	1	0	0	0	3	1	7	0	0	5	0	0	4	0	0	0	308	0	0	0	5	0	H
I	155	1	15	10	0	2	69	65	0	0	0	0	2	5	0	0	1	2	0	0	278	0	0	3	1	0	46	2	123	0	1	0	57	96	0	0	0	0	0	11	I
K	0	46	64	0	0	58	0	0	0	24	0	14	2	54	70	0	12	12	1	0	0	0	44	6	0	0	8	1	15	0	32	0	0	0	0	0	0	0	1	9	K
L	1	21	17	5	1	6	133	33	0	1	0	0	2	42	4	0	27	4	0	0	24	0	0	23	28	0	84	3	22	1	6	0	42	2	0	0	0	0	0	37	L
M	0	1	4	9	0	2	79	144	0	1	0	1	0	2	1	0	3	1	1	0	0	0	0	1	0	0	11	0	18	2	8	0	2	0	0	0	0	0	0	0	M
N	0	5	1	65	0	8	0	13	0	3	1	165	0	1	35	0	9	0	7	0	0	0	0	1	1	0	3	21	1	3	5	309	0	0	0	0	0	1	2	1	N
P	0	4	0	0	0	0	0	0	0	22	0	14	255	0	0	0	11	198	0	0	0	0	0	0	0	0	1	1	0	6	2	0	0	0	0	0	0	0	0	127	P
Q	0	11	13	0	0	22	0	0	0	2	0	2	0	10	16	1	11	0	0	0	0	0	1	4	0	0	3	6	3	18	7	0	0	0	0	0	0	0	0	4	Q
R	0	21	32	0	308	9	0	0	0	0	0	6	1	7	2	2	0	0	0	0	0	309	7	4	0	0	15	1	2	10	95	0	0	0	0	0	0	0	0	0	R
S	0	31	11	11	0	17	0	1	0	7	2	2	7	18	1	46	7	5	0	34	0	0	4	3	0	17	5	116	3	19	3	0	37	1	0	3	305	1	219	3	S
T	5	9	35	5	0	36	4	2	0	5	304	0	2	15	10	0	3	3	0	274	0	0	0	7	0	0	29	28	25	21	1	0	8	8	0	0	1	0	6	11	T
V	146	5	42	65	0	7	21	18	0	7	1	0	18	7	7	0	2	3	0	0	7	0	0	2	0	0	30	2	69	0	3	0	82	179	0	0	0	0	0	53	V
W	0	0	0	17	0	0	0	0	0	0	0	0	0	2	0	0	0	0	0	0	0	0	0	0	0	0	0	0	13	0	0	0	0	0	0	0	0	0	0	0	W
Y	0	0	6	27	0	0	0	0	0	0	0	0	1	1	0	0	0	0	0	0	0	0	2	0	73	1	0	1	1	0	6	0	0	0	1	0	0	0	0	0	Y
-	0	0	0	0	0	0	0	0	0	0	0	0	0	13	0	0	0	0	0	0	0	0	0	1	1	1	1	0	0	0	5	0	0	0	0	0	0	0	0	0	-
	121	122	123	124	125	126	127	128	129	130	131	132	133	134	135	136	137	138	139
Arc1	E	S	A	E	R	E	I	S	L	F	F	K	D	E	E	L	V	E	W
A	25	17	287	106	4	0	2	133	2	1	0	26	29	7	3	11	17	6	5	A
C	0	0	0	0	0	0	1	1	1	0	0	0	0	5	0	31	4	2	2	C
D	23	4	0	7	1	0	0	10	0	0	0	14	49	45	13	1	21	19	10	D
E	226	0	0	86	9	309	0	8	0	0	0	11	81	61	223	4	19	17	18	E
F	0	0	5	0	9	0	1	0	51	183	308	0	0	8	1	22	0	2	1	F
G	7	1	6	1	0	0	0	35	0	0	0	19	28	18	5	2	36	6	1	G
H	0	1	0	1	13	0	0	3	3	9	0	1	2	9	1	5	2	3	0	H
I	1	0	0	3	21	0	260	0	46	4	1	0	0	6	5	20	2	3	5	I
K	1	5	0	53	29	0	0	26	0	0	0	52	14	2	2	0	3	4	5	K
L	2	0	0	1	2	0	17	1	129	3	0	1	2	33	1	53	4	3	3	L
M	0	0	0	2	1	0	8	1	2	1	0	0	0	5	0	5	1	0	2	M
N	1	54	5	9	5	0	0	26	0	1	0	23	4	12	9	3	22	10	4	N
P	0	0	0	0	0	0	0	12	0	0	0	64	52	0	2	6	26	3	7	P
Q	8	0	0	27	13	0	0	4	5	0	0	13	10	6	4	4	6	3	2	Q
R	0	0	0	8	175	0	0	10	0	0	0	17	4	9	1	0	4	37	12	R
S	5	169	1	3	0	0	3	37	0	0	0	50	13	35	3	2	37	10	11	S
T	6	58	0	1	4	0	1	2	0	0	0	14	8	22	1	9	12	4	24	T
V	3	0	1	1	15	0	11	0	4	4	0	2	0	7	5	79	22	5	0	V
W	0	0	0	0	1	0	1	0	0	91	0	0	0	0	0	0	0	8	41	W
Y	1	0	4	0	7	0	4	0	66	12	0	0	1	3	0	13	1	49	25	Y
-	0	0	0	0	0	0	0	0	0	0	0	2	12	16	30	39	70	115	131	-
